# Leukemic stem cells hijack lineage inappropriate signalling pathways to promote their growth

**DOI:** 10.1101/2023.03.10.532081

**Authors:** Sophie G Kellaway, Sandeep Potluri, Peter Keane, Helen J. Blair, Paulynn S Chin, Anetta Ptasinska, Alice Worker, Luke Ames, Assunta Adamo, Daniel JL Coleman, Naeem Khan, Salam A. Assi, Anja Krippner-Heidenreich, Manoj Raghavan, Peter N Cockerill, Olaf Heidenreich, Constanze Bonifer

## Abstract

Acute Myeloid Leukemia (AML) is caused by multiple mutations which dysregulate growth and differentiation of myeloid cells. Cells adopt different gene regulatory networks specific to individual mutations, maintaining a rapidly proliferating blast cell population with fatal consequences for the patient if not treated. The most common treatment option is still chemotherapy which targets such cells. However, patients harbour a population of quiescent leukemic stem cells (LSCs) which can emerge from quiescence to trigger relapse after therapy. The processes that allow such cells to re- grow remain unknown. Here, we examined the well characterised t(8;21) AML sub-type as a model to address this question. Using a novel t(8;21) patient-derived xenograft model, we show that t(8;21) LSCs aberrantly activate the VEGF and IL-5 signalling pathways. Both pathways operate within a regulatory circuit consisting of the driver oncoprotein RUNX1::ETO and an AP-1/GATA2 axis allowing LSCs to re-enter the cell cycle while preserving self-renewal capacity.
