## Supplemental Table 1 for "Leukemic stem cells hijack lineage inappropriate signalling pathways to promote their growth"

### Sheet: Sheet1
2-fold LSC and blast specific genes from primary AML patient RNA-seq datasets
Shared blast specific genes	Shared LSC specific genes	Patient 1 blast specific genes	Patient 1 LSC specific genes	Patient 2 blast specific genes	Patient 2 LSC specific genes
AUNIP	ADAMTS7	ABHD14A	ACAD11	AACS	ABCA9
AZU1	AREG	ACSM3	ACKR4	AARSD1	ABCG1
C7orf25	BHLHE40	AFF2	ADAM28	AASDHPPT	ABHD6
CCNB2	CD109	AGTRAP	ADAM8	ABRAXAS1	ACSL4
CD38	CORO6	AIF1	ADAMTS7	ACAD11	ACTR5
CDK1	DUSP5	AK2	ADCY6	ACY1	ACVRL1
CFD	EPS8	AK4	ADGRE2	ADAT2	ADAMTS10
CHCHD10	FYN	APOBEC3B	ADGRE5	AFDN	ADAMTS7
CLC	GP1BB	ASF1B	AFF1	AFF3	AKR1B1
ELANE	GPRC5C	ATG10	AHNAK	AHCY	ALAS2
H3C2	H1-0	AUNIP	ALS2CL	AHRR	ALOX5
IGLL1	HBA1	AURKB	ANXA1	AIFM3	AMOTL1
KIF2C	HBA2	AZU1	ANXA2	AIG1	AMPD3
LYZ	HBB	BEST1	AQP1	AKR1E2	ANK1
MPO	HBG2	BEX1	AREG	ALG10	ANKRD9
MTFR2	KLF9	BIRC5	ARID5B	ALG8	ANXA3
NPW	LMNA	C16orf74	ATRX	ANAPC10	APOC2
PAAF1	MATR3	C1QTNF4	B3GALT4	ANAPC16	AREG
PRG2	MICAL2	C7orf25	BAIAP2	ANAPC4	ARHGAP21
PRTN3	NR4A1	CACNA2D3	BAIAP3	ANGPTL6	ARHGEF12
RAB27A	PGAP1	CALR	BHLHE40	ANKUB1	ARL15
RNASE2	PRKCE	CCL23	BMF	ANLN	ATP6V0A1
SRM	RHOC	CCNA1	BTBD19	ANXA5	ATP6V0A2
TNFSF13B	S100A16	CCNA2	C12orf42	ANXA6	ATP7B
TTK	SOCS3	CCNB2	CALHM2	APBB3	ATP9A
UBE2C	SPTBN1	CD320	CAMK1D	APH1B	B9D1
VSTM1	TAMALIN	CD38	CAPN2	ARHGAP11A	BATF
	TINAGL1	CD3D	CARD19	ARHGAP26	BBC3
	TPSD1	CDC20	CARMIL1	ARL2	BCAT1
	ZFP36L1	CDC25A	CAV1	ARMCX5	BCL2L11
		CDC45	CCL3	ARNTL2	BHLHE40
		CDC6	CD109	ASB13	BIN1
		CDCA5	CD52	ASPH	BMP2K
		CDCA8	CD82	ATP5MC1	BMP4
		CDK1	CD9	ATP5MJ	BMP6
		CDK15	CEACAM4	ATP5PB	C11orf98
		CENPM	CFAP20DC	AUNIP	C17orf49
		CENPW	CORO6	AZU1	C1orf109
		CEP55	CRIP1	B4GALT6	C1QTNF3
		CFD	CRIP2	BBS1	C1S
		CHCHD10	CRISPLD2	BNIP1	C2orf66
		CLC	CSGALNACT1	BORA	C4orf48
		CLEC5A	CYTH4	BRIP1	C9orf131
		CNPY2	DAPK1	C11orf1	CA1
		CSTA	DDIT4	C12orf73	CA2
		CTSG	DERPC	C16orf86	CABLES1
		DDAH1	DLGAP2	C1GALT1C1	CACNA1H
		DHFR	DNM3	C1QBP	CADPS
		DLGAP5	DPYSL2	C20orf27	CALCOCO1
		DLK1	DUSP5	C7orf25	CASTOR1
		EIF3F	EMP1	CAMK2G	CATSPERB
		ELANE	EMP3	CARD16	CAVIN1
		ERLIN1	ENDOD1	CCDC115	CCDC88B
		EXO1	EPS8	CCDC77	CCNJL
		GGH	ETS1	CCL5	CD109
		GGTA1	EVI2A	CCNB1	CD226
		GINS2	F10	CCNB2	CD36
		GINS3	FAM214B	CCP110	CDKN1C
		GPI	FBXW4	CD300LF	CDKN2A
		H1-1	FCGR2B	CD302	CEBPD
		H2AC16	FCMR	CD38	CEMIP2
		H3-2	FGD4	CDCA7	CFB
		H3C13	FGD5	CDCA7L	CFH
		H3C14	FHL1	CDH26	CHD7
		H3C15	FLNA	CDK1	CHST2
		H3C2	FLNB	CFD	CIAO2B
		H3C3	FMNL1	CHCHD10	CKB
		H3C4	FYN	CHEK1	CNTNAP5
		H3C7	GAS7	CIP2A	COBLL1
		H3C8	GBP2	CITED4	COL20A1
		H4C1	GCOM1	CLC	CORO6
		HIRIP3	GIMAP2	CLEC11A	CPA3
		HJURP	GIMAP4	CLEC12A	CPM
		HMMR	GIMAP5	CLEC1B	CRHBP
		IGLL1	GIMAP6	CLHC1	CRIM1
		IL1RL1	GNAI1	COA3	CRPPA
		IRF8	GNLY	COMMD6	CSF1
		KIF20A	GP1BB	COMMD8	CTNS
		KIF2C	GPR171	COQ8B	CXCL12
		KIFC1	GPRC5C	CRIP2	CXCL3
		LMNB1	GSN	CST3	CXCR4
		LST1	H1-0	CTHRC1	CYGB
		LYZ	HBA1	CYC1	CYREN
		MCM7	HBA2	CYTL1	DCHS1
		MNDA	HBB	DCXR	DDI2
		MPO	HBG1	DENND1C	DHRS13
		MTFR2	HBG2	DEPDC1B	DHRS3
		MYBL2	HCAR1	DERPC	DIRAS1
		NEK2	HECTD2	DGCR6L	DMPK
		NPW	HEMK1	DNAI4	DNAH8
		PAAF1	HOPX	DNAJC12	DNAJB2
		PDF	ID2	DNAJC17	DUOX1
		PDIA4	IL10RA	DNM1	DUSP5
		PIMREG	IL1R1	DPY19L2	EDARADD
		PLK1	IL3RA	DYRK4	EFNA1
		PLPPR3	INF2	EAF2	EHD2
		POC1A	ISG20	EDDM13	ELAVL4
		PRG2	ITGA6	ELANE	EPS8
		PRTN3	ITGAM	ELMOD2	ERG
		PTP4A1	ITGAX	EMB	ESAM
		RAB27A	KIF5A	EMID1	F2R
		RAB7B	KLF13	ENOSF1	FADS3
		RACGAP1	KLF2	EPHA3	FAM102B
		RAD51	KLF4	EPX	FAM110A
		RETN	KLF9	ETHE1	FAM3C
		RNASE2	LAPTM5	EVI2B	FAM50A
		RNASE3	LCN10	EXOSC9	FARP2
		RNF31	LCN6	EXTL2	FBXL8
		RPA3	LEMD3	FAM189B	FBXO31
		RPS26	LGALS1	FANCD2	FCER1A
		RRM1	LGALS3	FANCL	FCER1G
		RRM2	LMNA	FBL	FCHO2
		S100B	LRRC7	FLYWCH2	FDX2
		SDF2L1	LRRC75A	FOXM1	FERMT2
		SGO1	MAFF	FRRS1	FLT4
		SH3BGR	MAMDC2	FYB1	FMNL3
		SH3D19	MAN1A1	GAPT	FNBP1L
		SKA1	MARCHF1	GATB	FNIP2
		SNRPE	MARCHF2	GLB1L	FOXC1
		SNX22	MAST4	GLMN	FUT1
		SPC24	MATR3	GMDS	FYN
		SPC25	MCUB	GOLGA8N	GABARAPL1
		SPINK4	MEF2D	GPATCH4	GADD45G
		SRM	MEI1	GRAMD1B	GALC
		TBL3	MICAL2	GRAP	GATA1
		TCN1	MINDY2	GSR	GATA2
		TK1	MKNK2	GSTZ1	GBP5
		TNFSF13B	MMP28	GYG1	GLOD5
		TPX2	MOXD1	H2AC4	GNG2
		TTK	MTSS1	H3C2	GNRH1
		TYMS	MTURN	H4C6	GP1BB
		UBE2C	MUC12	HADH	GPRC5C
		VSTM1	MYZAP	HAL	GYPB
		WFDC1	NCOA3	HDAC9	H1-0
		ZWINT	NFATC1	HEATR5A	H2AW
			NLRP1	HELLS	HAPLN3
			NPTX2	HLA-DRB5	HBA1
			NR4A1	HSCB	HBA2
			NRP2	HSD17B10	HBB
			NT5E	HYPK	HBD
			OPTN	IARS2	HBG2
			P2RY14	IFI27L1	HBM
			PDE2A	IFI44L	HCRTR1
			PEAK1	IFT22	HDC
			PFKFB2	IFT52	HIF3A
			PGAP1	IFT88	HPGD
			PIK3IP1	IGLL1	ICA1
			PLEC	IL9R	ICAM2
			PLSCR3	ILVBL	ICAM5
			PMP22	IMMP1L	ICOSLG
			PNMT	INIP	ID3
			PPP1R14A	INO80E	IFNK
			PPP4R4	INSL6	IGF1R
			PRKCE	INTS2	IGF2
			PRKCH	IQGAP3	IL17RB
			PSD3	ISOC2	IL18R1
			PTPN14	ITPK1	IL1RL1
			PTPRM	KATNBL1	IL4R
			RASGRP4	KCTD18	IL6ST
			RCSD1	KDM1B	IL7R
			RGS14	KIF18A	ING5
			RGS18	KIF2C	INHBA
			RGS2	KYAT1	IQCN
			RHOB	KYNU	IZUMO1
			RHOC	LARS1	KCNK6
			S100A10	LCLAT1	KCTD7
			S100A11	LCP1	KDR
			S100A16	LIG1	KIF9
			S100A4	LILRA2	KIFC3
			S1PR4	LPCAT4	KLC2
			SCPEP1	LRP3	KLF1
			SDC4	LRRC34	KLF9
			SERPINI2	LRRC75A	KLHL17
			SFXN3	LYRM4	L3MBTL3
			SH3BP2	LYZ	LIF
			SIPA1L1	MACC1	LMNA
			SLC44A2	MALT1	LMO4
			SLC9A3R2	MBNL3	LRATD2
			SOCS3	MCTS1	LRP5
			SPINK2	METAP1D	LRP6
			SPTA1	MFSD9	LRRC4
			SPTBN1	MGAT4A	LRRN1
			SSBP2	MGLL	MAF
			ST6GALNAC3	MLC1	MAPRE3
			SYNE3	MLKL	MARCHF3
			TAMALIN	MMP25	MARCHF9
			TCF4	MPO	MATR3
			TCP11L1	MPV17	MBLAC1
			TCP11L2	MPZ	MEIS2
			TFPI	MRPL11	MELTF
			THBS3	MRPL3	METRNL
			TINAGL1	MRPL33	MEX3B
			TLR1	MRPL45	MFGE8
			TLR6	MRPL48	MICAL2
			TMEM140	MRPS27	MINPP1
			TMEM37	MRPS33	MMP14
			TMEM44	MRS2	MMP23B
			TNFRSF6B	MT-ATP6	MOB3B
			TNS3	MTFR2	MPZL2
			TP53I3	MTHFSD	MS4A2
			TP53INP2	MT-ND1	MS4A4E
			TPM1	MT-ND2	MS4A6A
			TPPP3	MT-ND6	MT1F
			TPSD1	MYBBP1A	MTRNR2L10
			TPST1	MZT1	N4BP3
			TSC22D3	MZT2A	NDRG2
			TSPAN14	NANOS3	NEDD9
			UBE2B	NDC80	NEU4
			VIM	NDUFAF8	NFATC2
			VSIR	NDUFB2	NID1
			WDR49	NEK6	NLK
			WWC3	NEMP1	NMB
			ZBTB46	NICN1	NMT2
			ZCCHC12	NOSTRIN	NR4A1
			ZFP36L1	NPHP3	NR4A3
			ZMIZ1	NPM1	NRG4
			ZNF844	NPW	NRIP3
				NSUN5	NT5DC2
				NUBPL	NTRK1
				NUCB2	NUTM2A
				NUDT13	NUTM2B
				NUSAP1	NUTM2D
				OAF	OSBPL3
				OCEL1	OSBPL6
				OGDH	OTUD7B
				OMA1	OVCA2
				ORC6	P2RX4
				OSGIN2	P2RX5
				OSTC	P2RY1
				OTUD3	PANX2
				P2RY13	PARVB
				PAAF1	PC
				PAICS	PCYT2
				PALS2	PDCD1
				PARPBP	PDE4DIP
				PCLAF	PDE8A
				PDHX	PDLIM5
				PDZD11	PELI1
				PEMT	PGAP1
				PIGN	PLAT
				PIGX	PLK3
				PIK3R2	PLXNB3
				PKMYT1	PMEPA1
				PLK4	POPDC2
				POLI	PPARD
				POMT1	PPP1R16B
				POP4	PRAP1
				PPA1	PRDM8
				PPAN	PRKAR1B
				PPP1CC	PRKCE
				PPP1R12B	PRKD3
				PPP3CB	PRKX
				PRC1	PSTPIP1
				PRDX3	PTGS1
				PRG2	PTK2
				PRIM1	PTMS
				PRMT7	RAB30
				PROSER3	RAB33A
				PRR11	RALGDS
				PRTN3	RARRES2
				PSENEN	RASGEF1B
				PSMC3IP	RASSF8
				PSMG1	RBKS
				PSPH	RBM38
				PTRHD1	RBPMS
				PTTG1	RDH10
				PTX3	RGS12
				PYM1	RHBDD2
				QSOX1	RHOC
				RAB27A	RIPOR3
				RAB5IF	RRBP1
				RABEPK	RUSC2
				RAC3	RYR3
				RAD51AP1	S100A16
				RAD51C	S100A9
				RAD51D	S1PR1
				RAD54L	SAMD1
				RANBP17	SAMSN1
				RFC3	SCD
				RGS3	SEMA6A
				RNASE2	SEMA7A
				RNF135	SEPTIN5
				RPAP3	SERINC4
				RPL15	SERPING1
				RPL32	SGIP1
				RPL37	SGK1
				RPL39	SGMS1
				RPS15A	SGPP1
				RPS21	SH3PXD2B
				RPS29	SIGLEC6
				RPS6KA5	SIK1
				RSKR	SIX3
				RWDD3	SKI
				S100A4	SLC18A2
				SAPCD1	SLC24A3
				SCCPDH	SLC27A2
				SDHC	SLC2A1
				SERGEF	SLC35G2
				SERPINB8	SLC37A3
				SHLD1	SLC39A5
				SHPK	SLC4A1
				SIRPB2	SLC6A8
				SKP2	SLCO2B1
				SLC25A12	SMOX
				SLC26A1	SNCA
				SLC38A9	SNX9
				SLC39A9	SOCS1
				SLC8B1	SOCS3
				SLC9A6	SORBS1
				SLFN12	SORBS3
				SMIM26	SOX13
				SMIM44	SOX4
				SMS	SPACA6
				SMYD2	SPHK1
				SNRNP25	SPIRE1
				SPEF2	SPRY1
				SPOUT1	SPSB2
				SRM	SPTBN1
				SSRP1	STAB1
				STAR	STARD8
				SULF2	SYCP2L
				TAS2R19	TAL1
				TATDN1	TAMALIN
				TATDN3	TANC1
				TBC1D5	TCAF1
				TCTA	TCF7
				TEN1	TFB1M
				TENT5A	TGFB1I1
				TESMIN	THBS1
				TIGD7	TIE1
				TIMM21	TINAGL1
				TMC8	TMEM240
				TMEM161A	TMEM241
				TMEM220	TMEM86A
				TMEM35B	TMOD1
				TMEM97	TNFRSF1B
				TNFRSF10C	TNIK
				TNFSF13B	TNXB
				TOMM20L	TPRG1L
				TPK1	TPSAB1
				TRAF3IP3	TPSB2
				TROAP	TPSD1
				TSPO	TPSG1
				TTC14	TSPAN15
				TTC8	TSPAN32
				TTK	TSPAN9
				TTLL5	TSPYL2
				TUBD1	UPK3BL1
				TXNDC17	USP36
				UBE2C	VWA5A
				UBE2V2	WIPI1
				VLDLR	WT1
				VPS8	YIF1B
				VSTM1	ZFP36L1
				WDR12	ZFPM2
				WDR49	ZNF232
				WDR54	ZNF331
				ZFP62	ZNF444
				ZNF185	ZNF497
				ZNF223	ZNF521
				ZNF233	ZNF778
				ZNF235
				ZNF558
				ZNF559
				ZNF582
				ZNF589
				ZNF593
				ZNF605
				ZNF641
				ZNF714
				ZNF879
				ZNF90
				ZNF93
